# Programmed Clonal Expansion Associated with V(D)J Recombination Drives an ATM-Dependent Vulnerability Underlying Preferential Lymphocyte Depletion and Myeloid Bias Following DNA Damage

**DOI:** 10.64898/2026.08.05.743027

**Authors:** Katherine H. Lee, Zhengping Shao, Yunyue Wang, Brian J. Lee, Angelina Li, Faye Yan, Peter A. Sims, Shan Zha

## Abstract

Myeloid bias is a hallmark of aging and genotoxic stress, yet the mechanisms underlying the preferential suppression of lymphopoiesis and the resulting predominance of myeloid cells following DNA damage remain incompletely understood. Here, we systematically characterized the acute hematopoietic response to a clinically relevant 2 Gy dose of ionizing radiation in young adult mice. Forty-eight hours after irradiation, overall bone marrow cellularity was reduced by ∼50–60%, with hematopoietic stem and progenitor cells (HSPCs) and myeloid populations declining proportionally. Strikingly, immature and naïve B cells in the bone marrow and developing T cells in the thymus exhibited profound hypersensitivity, declining by ∼90%, thereby recapitulating the preferential vulnerability of lymphocytes to DNA damage. Single-cell RNA sequencing mapped this vulnerability to cells undergoing programmed clonal expansion associated with V(D)J recombination. Specifically, B and T lymphocytes immediately following productive V(D)J recombination at the immunoglobulin heavy-chain (IgH) and T-cell receptor β (TCRβ) loci were the most radiosensitive, resulting in the marked depletion of the immediately downstream small pre-B and CD4⁺CD8⁺ double-positive (DP) thymocyte populations. Mechanistically, this stage-specific radiosensitivity was mediated by ATM-dependent DNA damage responses, as *Atm* deficiency selectively rescued the hypersensitivity of clonally expanding lymphoid progenitors while leaving the global reduction of HSPCs and myeloid cells largely unchanged. Rapidly proliferating S3 erythroblasts also exhibited a similar ATM-dependent hypersensitivity, suggesting that programmed proliferative bursts may represent a general determinant of radiation sensitivity. Together, these findings identify programmed clonal expansion associated with V(D)J recombination as an intrinsic developmental vulnerability that underlies the preferential suppression of lymphopoiesis following DNA damage and provides a mechanistic explanation for the emergence of myeloid bias.

**Key Points:**

- 2 Gy irradiation preferentially depletes developing mouse B and T cells beyond global hematopoietic loss
- Programmed clonal expansion drives ATM-dependent DNA damage sensitivity in developing lymphocytes.
