## Supplementary material for "Programmed Clonal Expansion Associated with V(D)J Recombination Drives an ATM-Dependent Vulnerability Underlying Preferential Lymphocyte Depletion and Myeloid Bias Following DNA Damage": sup Information Table 1

### Sheet: Antibodies and reagents
Analysis	Marker	Fluorophore	Vendor	Catalog #
Erythroid	CD44	PE	BioLegend	103008
Erythroid	CD71	Brilliant Violet 510	BioLegend	113823
Erythroid/B cell	B220	PE-Cyanine5	eBioscience	15-0452-82
Erythroid/Myeloid	Ly-6G/Ly-6C	APC	eBioscience	17-5931-81
Erythroid/B cell/Myeloid	Ter119	PE-Cyanine7	BioLegend	116222
Erythroid	CD11b	Alexa Fluor 700	eBioscience	56-0112-82
Erythroid	Thy1.2	Pacific Blue	BioLegend	140306
HSPC lineage cocktail	Ly-6G/Ly-6C	Biotin	BioLegend	101204
HSPC lineage cocktail	CD3ε	Biotin	BioLegend	100304
HSPC lineage cocktail	CD5	Biotin	BioLegend	100603
HSPC lineage cocktail	CD4	Biotin	BioLegend	100404
HSPC lineage cocktail	CD8a	Biotin	BioLegend	100704
HSPC lineage cocktail	B220	Biotin	BioLegend	103204
HSPC lineage cocktail	Ter19	Biotin	BioLegend	116204
HSPC	Sca1	PE	BioLegend	108108
HSPC	CD150	PE-Cyanine5	BioLegend	115912
HSPC	CD34	Alexa Fluor 700	BD Pharmigen	560518
HSPC	CD117 (c-Kit)	APC	BioLegend	135108
HSPC	Streptavidin	APC-Cyanine7	BioLegend	405208
HSPC	CD16/32	PE-Cyanine7	BioLegend	101318
HSPC	CD48	Pacific Blue	BioLegend	103418
HSPC	CD41	Brilliant Violet 510	Biolegend	133923
B cell	IgM	PE	Southern biotech	1020-09
B cell	CD43	APC	BD Pharmigen	560663
T cell	CD4	PE	BD Pharmigen	557308
T cell	Ter119	PE-Cyanine5	eBioscience	15-5921-82
T cell	TCR β	APC	BD Pharmigen	553174
Myeloid	CD19	PE	BD Biosciences	557399
Myeloid	CD3ε	PE-Cyanine5	eBioscience	15-0031-83
Myeloid	CD117 (c-Kit)	Alexa Fluor 700	Invitrogen	56117280
T cell	CD8a	PE	BD Pharmingen	553032
T cell	TCRγ	PE	eBioscience	12-5711-82
