## Supplementary material for "Programmed Clonal Expansion Associated with V(D)J Recombination Drives an ATM-Dependent Vulnerability Underlying Preferential Lymphocyte Depletion and Myeloid Bias Following DNA Damage": Sup Infomration Table 2

### Sheet: cKit Enriched BM Markers
Marker genes used for manual annotation in cKit enriched HSPC
Cell Identity	Marker Genes
Granulocytic progenitor	Elane, Gfi1, Mpo, Prtn3, Ctsg, Cebpe, Ms4a3, Spi1
Granulocytic	Ly6g, S100a9, S100a8, Retnlg, Ltf
HSPC	Procr, Fgd5, Hoxb5, Ly6a, Cd34, Flt3, Myct1, Myb
Monocytic	Cx3cr1, Irf8, Csf1r, Ly86, Ccr2, Lyz2
Erythrocytic	Gata1, Klf1, Epor, Hemgn, Car2, Gypa
Lymphocytic	Dntt, Flt3, Rag1, Rag2, Il7ra, Pax5, Cd3g, Klre1, Jchain
Megakaryocytic	Pf4, Itga2b, Gp1bb, Mpl, Vwf, Selp, Zfpm1
Dendritic	Siglech, Bst2, Ly6d, Ccr9, Clec9a, Fscn1, Samsn1
Mast/Basophilic	Fcer1a, Cpa3, Ms4a2, Cma1, Mcpt8
Eosinophilic	Prg2, Prg3, Epx, Siglecf
Collins et al. 2025	https://pmc.ncbi.nlm.nih.gov/articles/PMC10954379/
Dahlin et al. 2018* main	https://ashpublications.org/blood/article/131/21/e1/37145/A-single-cell-hematopoietic-landscape-resolves-8?guestAccessKey=
Tusi et al. 2018	https://pmc.ncbi.nlm.nih.gov/articles/PMC5899604/

### Sheet: Ter119 Depleted Whole BM Marker
Marker genes used for manual annotation in Ter119 depleted BM
Cell Identity	Marker Genes
Granulocyte	Ly6g, S100a9, S100a8, Retnlg, Ltf
B cell	Cd79a, Cd79b, Pax5, Ebf1, Ms4a1, Igkc, Igll1
Granulocyte progenitor	Elane, Mpo, Gfi1, Cebpe, Prtn3, Ms4a3, Spi1
Monocyte	Cx3cr1, Ly6c2, Irf8, Ccr2, Lyz2
HSPC	Kit, Cd34, Myb, Procr
T cell	Cd3d, Cd3g, Trbc2
Erythrocyte	Gata1, Hemgn, Hba-a2, Car2, Gypa
NK cell	Klrk1, Klre1, Klrd1, Nkg7, Txk, Klrb1c
Mast cell	Fcer1a, Cpa3, Cma1
Collins et al. 2025	https://pmc.ncbi.nlm.nih.gov/articles/PMC10954379/
Dahlin et al. 2018* main	https://ashpublications.org/blood/article/131/21/e1/37145/A-single-cell-hematopoietic-landscape-resolves-8?guestAccessKey=
Antunes et al. 2021	https://www.nature.com/articles/s41593-020-00789-y#Sec42
Tusi et al. 2018	https://pmc.ncbi.nlm.nih.gov/articles/PMC5899604/

### Sheet: B Cell Markers
Marker genes used for manual annotation in subsetted B cells from Ter119 depleted BM
Cell Identity	Marker Genes
Late pro-B	Rag1, Rag2, Dntt, Vpreb1, Igll1, Ebf1, Cd24a, Kit
Early pro-B/Large pre-B	Vpreb1, Myc, Ybx3, Slc7a5, Slc3a2, Mki67, Top2a, Rrm2, Bub1b
Small pre-B	Rag1, Rag2, Il2ra, Bach2, Il7r, Ebf1, Cxcr4, Cd44, Cd74
Naïve B	Ighm, Ms4a1, Fcrla, Igkc
Recirculating B	Ms4a1, Ighd, Iglc1, Iglc2, Ms4a4c, H2-Aa, Sell, Ltb
Plasma cell	Iglc2, Igkc, Mzb1, Jchain, Xbp1, Prdm1
Morgan & Tergaonkar. 2022	https://www.cell.com/trends/immunology/fulltext/S1471-4906(22)00003-5
Lee et al. 2021	https://www.nature.com/articles/s41467-021-27232-5
Fitzsimmons et al. 2024	https://www.cell.com/cancer-cell/fulltext/S1535-6108(24)00359-3

### Sheet: Thymus Markers
Marker genes used for manual annotation in thymus
Cell Identity	Marker Genes
DN	Spi1, Rag1, Rag2, Dntt, Il7r, Cd44, Cd25, Tcf7, Bcl11b, Il2ra
DN-DP	Mki67, Top2a, Rrm2
DP	Cd4, Cd8a, Rag1, Rag2, Trac, Trbc1, Cd3g, Cd3e
CD4+ SP	Cd4, Cxcr5, Tox, Ctla4
CD8+ SP	Cd8a
NK	Klrk1, Ncr1
γδ	Trgc1
Zhou et al. 2022	https://pmc.ncbi.nlm.nih.gov/articles/PMC9273332/
Hosokawa & Rothenberg. 2020	https://pmc.ncbi.nlm.nih.gov/articles/PMC7933071/#ref-list1
Wang et al. 2022	https://academic.oup.com/jimmunol/article/208/2/396/7924499?login=true
